# A dCas9/CRISPR-based targeting system identifies a central role for Ctf19 in kinetochore-derived suppression of meiotic recombination

**DOI:** 10.1101/2020.04.07.030221

**Authors:** Lisa-Marie Kuhl, Vasso Makrantoni, Sarah Recknagel, Animish N. Vaze, Adele L. Marston, Gerben Vader

**Affiliations:** Department of Mechanistic Cell Biology, Max Planck Institute of Molecular Physiology, Otto-Hahn-Strasse 11, 44227 Dortmund, Germany; The Wellcome Centre for Cell Biology, Institute of Cell Biology, School of Biological Sciences, University of Edinburgh, Edinburgh, UK; International Max Planck Research School (IMPRS) in Chemical and Molecular Biology, Max Planck Institute of Molecular Physiology, Otto-Hahn-Strasse 11, 44227, Dortmund, Germany

## Abstract

In meiosis, crossover formation between homologous chromosomes is essential for faithful segregation. However, improperly controlled or placed meiotic recombination can have catastrophic consequences on genome stability. Specifically, within centromeres and surrounding regions (*i.e.* pericentromeres), crossovers are associated with chromosome missegregation and developmental aneuploidy. In organisms ranging from yeast to humans, crossovers are repressed within (peri)centromeric regions. We previously identified a key role for the multi-subunit, kinetochore-associated Ctf19 complex (Ctf19c; the budding yeast equivalent of the human CCAN) in regulating pericentromeric crossover formation. Here, we develop a dCas9/CRISPR-based system that allows ectopic targeting of Ctf19c-subunits to a non-centromeric locus during meiosis. Using this approach, we query sufficiency in meiotic crossover suppression, and identify Ctf19 (the budding yeast homologue of vertebrate CENP-P) as a central mediator of kinetochore-associated crossover control. We show that the effect of Ctf19 is encoded in its NH_2_-terminal tail, and depends on residues known to be important for the recruitment of the Scc2-Scc4 cohesin regulator to kinetochores. We thus reveal a crucial determinant that links kinetochores to meiotic recombinational control. This work provides insight into localized control of meiotic recombination. Furthermore, our approach establishes a dCas9/CRISPR-based experimental platform that can be utilized to investigate and locally manipulate meiotic crossover control. This platform can easily be adapted in order to investigate other aspects of localized chromosome biology.
