## Supplementary Table 2 for "A dCas9/CRISPR-based targeting system identifies a central role for Ctf19 in kinetochore-derived suppression of meiotic recombination"

### Sheet: Sheet1
Southern blot analysis, YCR047C DSB signal, Figure 6
	Yeast strain	Genotype	sgRNA	Time (hours)					Yeast strain	Genotype	sgRNA	Time (hours)				Statistical analysis; unpaired t-test				significance	n.s.	≥0.05
experiment A				0	5	8		Average				0	5	8			time (hours)	5			*	p<0.05
	yGV4216	dCAs9	III	1.23988	12.7968	10.955			yGV4216	dCAs9	III	1.24124	9.08307	8.74835		strain to strain	p-value		significance		**	p<0.0001
	yGV4218	Ctf19-dCAs9	III	1.97028					yGV4218	Ctf19-dCAs9	III	1.70779	7.3403	7.97999		4218 to 4216	0.6915		n.s.
	yGV4230	ctf19-1-302x-dCAs9	III						yGV4230	ctf19-1-302x-dCAs9	III	2.65514	10.6938	8.55463		4230 to 4216	0.7309		n.s.
	yGV4255	ctf19-1-30-dCas9-Dbf4	III	2.0496	9.631	9.93885			YGV4255	ctf19-1-30-dCas9-Dbf4	III	2.85283	9.16741	9.2555		4255 to 4216	0.9834		n.s.
experiment B
				0	5	8		St. Dev				0	5	8			time (hours)	8
	yGV4216	dCAs9	III		10.2202	6.86522			yGV4216	dCAs9	III	0.00192664	5.30946	5.18365		strain to strain	p-value		significance
	yGV4218	Ctf19-dCAs9	III	1.21365	6.16581	6.10539			yGV4218	Ctf19-dCAs9	III	0.428208	5.59276	5.55623		4218 to 4216	0.8579		n.s.
	yGV4230	ctf19-1-302x-dCAs9	III		7.49486	7.8615			yGV4230	ctf19-1-302x-dCAs9	III		6.46093	5.93688		4230 to 4216	0.965		n.s.
	yGV4255	ctf19-1-30-dCas9-Dbf4	III	1.96066	4.31341	5.75544			YGV4255	ctf19-1-30-dCas9-Dbf4	III	1.46894	4.63962	4.18088		4255 to 4216	0.8839		n.s.
experiment C				0	5	8
	yGV4216	dCAs9	III	1.2426	12.0299	14.5926		S.E.M				0	5	8
	yGV4218	Ctf19-dCAs9	III	1.93943	13.427	14.2311			yGV4216	dCAs9	III	0.0013435	2.65473	2.59183
	yGV4230	ctf19-1-302x-dCAs9	III	2.65514	18.1301	14.8076			yGV4218	Ctf19-dCAs9	III	0.247106	3.22898	3.20789
	yGV4255	ctf19-1-30-dCas9-Dbf4	III	4.54824	13.5578	14.892			yGV4230	ctf19-1-302x-dCAs9	III		3.73022	3.42766
									YGV4255	ctf19-1-30-dCas9-Dbf4	III	0.662105	2.67867	2.0904
experiment D				0	5	8
	yGV4216	dCAs9	III		1.28546	2.58065
	yGV4218	Ctf19-dCAs9	III		2.42805	3.60353
	yGV4230	ctf19-1-302x-dCAs9	III		6.45634	2.99474
	yGV4255	ctf19-1-30-dCas9-Dbf4	III			6.43569
