## Supplementary Table 3 for "A dCas9/CRISPR-based targeting system identifies a central role for Ctf19 in kinetochore-derived suppression of meiotic recombination"

### Sheet: Sheet1
strain	genotype		4-viable	3-viable	2-viable	1-viable	0-viable	total tetrads
yGV49	wild type		52	6	2	0	0	60
yGV4407	wip1Δ		20	7	2	0	0	29
yGV4044	wip1-dCas9		26	3		0	0	29
yGV4616	wip1-dCas9 wip1Δ		28	2	0	1	0	31
yGV4392	ctf3Δ		0	3	4	13	15	35
yGV4073	ctf3-dCas9		32	4	1	0	0	37
YGV4341	ctf3-d9 ctf3Δ		26	7	4	0	0	37
			%4-viable	%3-viable	%2-viable	%1-viable	%0-viable
YGV49	wild type		86.6667	10	3.33333	0	0	100
YGV4407	wip1Δ		68.9655	24.1379	6.89655	0	0	100
YGV4044	wip1-dCas9		89.6552	10.3448	0	0	0	100
YGV4616	wip1-dCas9 wip1Δ		90.3226	6.45161	0	3.22581	0	100
YGV4392	ctf3Δ		0	8.57143	11.4286	37.1429	42.8571	100
YGV4073	ctf3-dCas9		86.4865	10.8108	2.7027	0	0	100
YGV4341	ctf3-d9 ctf3Δ		70.2703	18.9189	10.8108	0	0	100
yGV8	wild type A		60	0	1	1	1	63
	wild type B		54	3	2	7	0	66
	total		114	3	3	8	1	129
yGV3086	iml3Δ A		1	0	2	4	61	68
	iml3Δ B		0	0	0	2	71	73
	total		1	0	2	6	132	141
YGV2953	iml3-dCas9 A		66	5	0	0	5	76
	iml3-dCas9 B		59	5	2	1	4	71
	total		125	10	2	1	9	147
yGV3128	iml3-d9 iml3Δ a		59	5	4	2	7	77
	iml3-d9 iml3Δ B		54	7	3	2	7	73
	total		113	12	7	4	14	150
			%4-viable	%3-viable	%2-viable	%1-viable	%0-viable
YGV8	wild type		88.3721	2.32558	2.32558	6.20155	0.775194	100
YGV3086	iml3Δ		0.70922	0	1.41844	0.680272	93.617	96.425
YGV2953	iml3-dCas9		85.034	6.80272	1.36054	0.70922	6.12245	100.029
YGV3128	iml3-d9 iml3Δ		75.3333	8	4.66667	2.66667	6.57895	97.2456
yGV8	wild type A		66	1	1	0	3	71
	wild type B		62	6	3	0	12	83
	total		128	7	4	0	15	154
yGV3049	ctf19Δ A		2	0	1	6	62	71
	ctf19Δ B		1	0	2	3	63	69
	total		3	0	3	9	125	140
YGV2960	ctf19-dCas9 A		60	2	5	0	3	70
	ctf19-dCas9 B		51	2	2	0	6	61
	total		111	4	7	0	9	131
yGV3095	Ctf19-d9 ctf19Δ A		46	9	13	1	10	79
	Ctf19-d9 ctf19Δ B		40	10	17	1	13	81
	total		86	19	30	2	23	160
			%4-viable	%3-viable	%2-viable	%1-viable	%0-viable
YGV8	wild type		83.1169	4.54545	2.5974	0	9.74026	100
YGV3086	cft19Δ		2.14286	0	2.14286	6.42857	89.2857	100
YGV2953	ctf19-dCas9		84.7328	3.05344	5.34351	0	6.87023	100
YGV3128	ctf19-dCas9 ctf19Δ		53.75	11.875	18.75	1.25	14.375	100
