## Supplementary Table 1 for "A dCas9/CRISPR-based targeting system identifies a central role for Ctf19 in kinetochore-derived suppression of meiotic recombination"

### Sheet: Sheet1
	Recombination - all data - all figures
																													Fisher's exact test			significance	n.s.	≥0.05
								No Recombination		Recombination			Total	Other	frequencies				Morgans	Cm	Sampling Dist.			Sampling variance	S.E.	S.E *100	CM		(comparing 'no recombination') Chi^2				*	p<0.05
																													to 'recombination')				**	p<0.0001
	strain:	genotype	recombination interval			sgRNA:			(P)	Nonparental ditype (N)		Tetratype (T)	Sample size (n)		fP=P/n	fN=N/n	fT=T/n	total F	X=(fT/2)+3fN)	100X	Var[fT]= (fT)/(1-fT)/n	Va[fN]=(fN)(1=fN)/n	coVar [fT/fN]= -(fT)*(fN)/n	Var[X]=0.25Var[fT] +9Var[fN] + 3Cov[fT, fN]	sqrt(Var[X])
Figure 1H	Vincenten et al., 2015	wild type	Chr VIII						3344	0		587	3931	14	0.850674	0	0.149326	1	0.0746629	7.46629	3.23143e-05	0	0	8.07858e-06	0.00284229	0.284229	7.46629		to yGV3129			to yGV3129
	yGV3129	3xFlag-dCas9	Chr VIII			VIII chr VIII			15371	5		2583	17959	413	0.855894	0.000278412	0.143828	1	0.072749	7.2749	6.8568e-06	1.54983e-08	-2.22971e-09	1.847e-06	0.00135904	0.135904	7.2749		0.3677			n.s.
	yGV3303	3xFlag-dCas9	Chr VIII			mock			1755	0		322	2077	105	0.844969	0	0.155031	1	0.0775156	7.75156	6.30701e-05	0	0	1.57675e-05	0.00397083	0.397083	7.75156		0.5963			n.s.
	yGV3450	3xFlag-dCas9	Chr VIII			III YCR047c			1564	0		271	1835	61	0.852316	0	0.147684	1	0.073842	7.3842	6.85958e-05	0	0	1.7149e-05	0.00414113	0.414113	7.3842		0.8738			n.s.
Figure 2C
	yGV3129	3xFlag-dCas9	Chr VIII			VIII chr VIII			15371	5		2583	17959	413	0.855894	0.000278412	0.143828	1	0.072749	7.2749	6.8568e-06	1.54983e-08	-2.22971e-09	1.847e-06	0.00135904	0.135904	7.2749		to yGV3129			to yGV3129
	yGV3166	Ctf19-3xFlag-dCas9	Chr VIII			VIII chr VIII			15722	12		2147	17881	459	0.879257	0.000671103	0.120072	1	0.0620491	6.20491	5.90875e-06	3.75065e-08	-4.50648e-09	1.80123e-06	0.0013421	0.13421	6.20491		<0.00001			**
	yGV3179	Iml3-3xFlag-dCas9	Chr VIII			VIII chr VIII			4241	8		675	4924	87	0.861292	0.0016247	0.137084	1	0.0734159	7.34159	2.40235e-05	3.29418e-07	-4.52314e-08	8.83495e-06	0.00297236	0.297236	7.34159		0.3461			n.s.
	yGV4081	Wip1-3xFlag-dCas9	Chr VIII			VIII chr VIII			5839	5		968	6812	57	0.857164	0.000733999	0.142102	1	0.0732531	7.32531	1.78962e-05	1.07672e-07	-1.53116e-08	5.39717e-06	0.00232318	0.232318	7.32531		0.8078			n.s.
	yGV4083	Ctf3-3xFlag-dCas9	Chr VIII			VIII chr VIII			5100	6		825	5931	52	0.859889	0.00101163	0.1391	1	0.0725847	7.25847	2.01907e-05	1.70395e-07	-2.37258e-08	6.51004e-06	0.00255148	0.255148	7.25847		0.4543			n.s.
	yGV4125	Ndc10-3xFlag-dCas9	Chr VIII			VIII chr VIII			4808	10		763	5581	47	0.861494	0.00179179	0.136714	1	0.0737323	7.37323	2.11473e-05	3.20477e-07	-4.38923e-08	8.03945e-06	0.00283539	0.283539	7.37323		0.3033			n.s.
Figure 2D
	yGV3129	3xFlag-dCas9	Chr VIII			VIII chr VIII			15371	5		2583	17959	413	0.855894	0.000278412	0.143828	1	0.072749	7.2749	6.8568e-06	1.54983e-08	-2.22971e-09	1.847e-06	0.00135904	0.135904	7.2749		to yGV3129 VIII			to yGV3129 VIII
	yGV3166	Ctf19-3xFlag-dCas9	Chr VIII			VIII chr VIII			15722	12		2147	17881	459	0.879257	0.000671103	0.120072	1	0.0620491	6.20491	5.90875e-06	3.75065e-08	-4.50648e-09	1.80123e-06	0.0013421	0.13421	6.20491		<0.00001			**
	yGV3303	3xFlag-dCas9	Chr VIII			mock			1755	0		322	2077	105	0.844969	0	0.155031	1	0.0775156	7.75156	6.30701e-05	0	0	1.57675e-05	0.00397083	0.397083	7.75156		to yGV3129 mock			to yGV3129 mock
	yGV3311	Ctf19-3xFlag-dCas9	Chr VIII			mock			1821	2		306	2129	79	0.855331	0.000939408	0.143729	1	0.0746829	7.46829	5.78071e-05	4.40829e-07	-6.34197e-08	1.8229e-05	0.00426954	0.426954	7.46829		0.3642			n.s.
	yGV3450	3xFlag-dCas9	Chr VIII			III YCR047c			1564	0		271	1835	61	0.852316	0	0.147684	1	0.073842	7.3842	6.85958e-05	0	0	1.7149e-05	0.00414113	0.414113	7.3842		to yGV3129 III			to yGV3129 III
	yGV3451	Ctf19-3xFlag-dCas9	Chr VIII			III YCR047c			1226	0		226	1452	47	0.844353	0	0.155647	1	0.0778237	7.78237	9.05105e-05	0	0	2.26276e-05	0.00475685	0.475685	7.78237		0.5564			n.s.
Figure 3F	yGV3522	3xFlag-dCas9, iml3∆	Chr VIII			VIII chr VIII			407	0		82	489	218	0.832311	0	0.167689	1	0.0838446	8.38446	0.000285418	0	0	7.13546e-05	0.00844716	0.844716	8.38446		to yGV3522			to yGV3522
	yGV3523	Ctf19-3xFlag-dCas9, iml3∆	Chr VIII			VIII chr VIII			354	0		46	400	242	0.885	0	0.115	1	0.0575	5.75	0.000254437	0	0	6.36094e-05	0.00797555	0.797555	5.75		0.00273			*
Figure 4B
	yGV3129	3xFlag-dCas9	Chr VIII			VIII chr VIII			15371	5		2583	17959	413	0.855894	0.000278412	0.143828	1	0.072749	7.2749	6.8568e-06	1.54983e-08	-2.22971e-09	1.847e-06	0.00135904	0.135904	7.2749		to yGV3129	to yGV3166		to yGV3129	to yGV3166
	yGV3166	Ctf19-3xFlag-dCas9	Chr VIII			VIII chr VIII			15722	12		2147	17881	459	0.879257	0.000671103	0.120072	1	0.0620491	6.20491	5.90875e-06	3.75065e-08	-4.50648e-09	1.80123e-06	0.0013421	0.13421	6.20491		<0.00001			**
	yGV4013	Ctf19-9A-3xFlag-dCas9	Chr VIII			VIII chr VIII			4462	10		819	5291	56	0.843319	0.00189	0.154791	1	0.0830656	8.30656	2.47271e-05	3.56536e-07	-5.52931e-08	9.22471e-06	0.00303722	0.303722	8.30656		0.0242	<0.00001		*	**
																													to yGV3129
Figure 4F
	yGV129	3xFlag-dCas9	Chr VIII			VIII chr VIII			15371	5		2583	17959	413	0.855894	0.000278412	0.143828	1	0.072749	7.2749	6.8568e-06	1.54983e-08	-2.22971e-09	1.847e-06	0.00135904	0.135904	7.2749		to yGV3129	to yGV4015		to yGV3129	to yGV4015
	yGV4015	Ctf19-1-30(aa)-3xFlag-dCas9	Chr VIII			VIII chr VIII			4414	4		626	5044	96	0.875099	0.000793021	0.124108	1	0.064433	6.4433	2.15514e-05	1.57096e-07	-1.95123e-08	6.74317e-06	0.00259676	0.259676	6.4433		0.0005			*
	yGV3983	Ctf19-1-30(aa)-9A-3xFlag-dCas9	Chr VIII			VIII chr VIII			4450	14		806	5270	64	0.844402	0.00265655	0.152941	1	0.0844402	8.44402	2.45826e-05	5.02749e-07	-7.70959e-08	1.04391e-05	0.00323096	0.323096	8.44402		0.0395	<0.00001		*	**
Figure 5C
	yGV3129	3xFlag-dCas9	Chr VIII			VIII chr VIII			15371	5		2583	17959	413	0.855894	0.000278412	0.143828	1	0.072749	7.2749	6.8568e-06	1.54983e-08	-2.22971e-09	1.847e-06	0.00135904	0.135904	7.2749		to yGV3129	to yGV4015		to yGV3129	to yGV4015
	yGV4015	Ctf19-1-30(aa)-3xFlag-dCas9	Chr VIII			VIII chr VIII			4414	4		626	5044	96	0.875099	0.000793021	0.124108	1	0.064433	6.4433	2.15514e-05	1.57096e-07	-1.95123e-08	6.74317e-06	0.00259676	0.259676	6.4433		0.0005			*
	yGV4079	Ctf19-1-30(aa)2x-3xFlag-dCas9	Chr VIII			VIII chr VIII			4572	2		576	5150	33	0.887767	0.00038835	0.111845	1	0.0570874	5.70874	1.92884e-05	7.53784e-08	-8.43395e-09	5.47521e-06	0.00233992	0.233992	5.70874		<0.00001	0.0498		**	*
Figure 5E
	yGV4686	ctf19-1-302x-3xFlag-dCas9, mcm21∆	Chr VIII			VIII chr VIII			201	0		25	226		0.889381	0	0.110619	1	0.0553097	5.53097	0.000435322	0	0	0.000108831	0.0104322	1.04322	5.53097		to yGV4686			to yGV4686
	yGV4079	ctf19-1-302x-3xFlag-dCas9	Chr VIII			VIII chr VIII			1731	3		210	1944		0.890432	0.00154321	0.108025	1	0.058642	5.8642	4.95655e-05	7.92607e-07	-8.57535e-08	1.92676e-05	0.00438949	0.438949	5.8642		0.9109			n.s.
Figure 5H
	yGV3129	3xFlag-dCas9				VIII chr VIII			15371	5		2583	17959	413	0.855894	0.000278412	0.143828	1	0.072749	7.2749	6.8568e-06	1.54983e-08	-2.22971e-09	1.847e-06	0.00135904	0.135904	7.2749		to yGV3129	to yGV4117		to yGV3129	to yGV4117
	yGV4117	Ctf19-3xFlag-dCas9-6xGly-Dbf4	Chr VIII			VIII chr VIII			4639	5		504	5148	47	0.901127	0.000971251	0.0979021	1	0.0518648	5.18648	1.71556e-05	1.88482e-07	-1.84708e-08	5.92984e-06	0.00243513	0.243513	5.18648		<0.00001			**
	yGV4348	Ctf19-9A-3xFlag-dCas9-6xGly-Dbf4	Chr VIII			VIII chr VIII			2671	3		381	3055		0.874304	0.000981997	0.124714	1	0.0653028	6.53028	3.57316e-05	3.21124e-07	-4.00878e-08	1.17028e-05	0.00342093	0.342093	6.53028		0.007	0.0002		*	*
Figure 6A
	yAMxxX	wild type	CEN8			n.a.			1371	0		21	1392		0.984914	0	0.0150862	1	0.0075431	0.75431	1.06743e-05	0	0	2.66857e-06	0.00163358	0.163358	0.75431		to wild type CEN8			to wild type CEN8
	yAMxxxX	ctf19-9a	CEN8			n.a.			297	1		41	339		0.876106	0.00294985	0.120944	1	0.0693215	6.93215	0.000313618	8.67596e-06	-1.05241e-06	0.000153331	0.0123827	1.23827	6.93215		<0.00001			**
	yAMxxX	ctf19∆	CEN8			n.a.			79	1		18	98	87	0.806122	0.0102041	0.183673	1	0.122449	12.2449	0.00152997	0.000103061	-1.91247e-05	0.00125267	0.035393	3.5393	12.2449		<0.00001			**
	yAMxxX	wild type	Chr VIII			n.a.			1229	0		215	1444	57	0.851108	0	0.148892	1	0.074446	7.4446	8.77584e-05	0	0	2.19396e-05	0.00468397	0.468397	7.4446		to wild type Chr VIII			to wild type Chr VIII
	yAMxxX	ctf19-9a	Chr VIII			n.a.			878	0		169	1047	52	0.838586	0	0.161414	1	0.0807068	8.07068	0.000129283	0	0	3.23207e-05	0.00568513	0.568513	8.07068		0.3996			n.s.
	yAMxxX	ctf19∆	Chr VIII			n.a.			141	0		27	168	47	0.839286	0	0.160714	1	0.0803571	8.03571	0.000802888	0	0	0.000200722	0.0141676	1.41676	8.03571		0.19			n.s.
